# Ancient genomes from the last three millennia support multiple human dispersals into Wallacea

**DOI:** 10.1101/2021.11.05.467435

**Authors:** Sandra Oliveira, Kathrin Nägele, Selina Carlhoff, Irina Pugach, Toetik Koesbardiati, Alexander Hübner, Matthias Meyer, Adhi Agus Oktaviana, Masami Takenaka, Chiaki Katagiri, Delta Bayu Murti, Rizky Sugianto Putri, Mahirta, Thomas Higham, Charles F. W. Higham, Sue O’Connor, Stuart Hawkins, Rebecca Kinaston, Peter Bellwood, Rintaro Ono, Adam Powell, Johannes Krause, Cosimo Posth, Mark Stoneking

**Author notes:** These authors contributed equally (Sandra Oliveira, Kathrin Nägele, Selina Carlhoff, Johannes Krause, Cosimo Posth, Mark Stoneking).

## Abstract

Previous research indicates that the human genetic diversity found in Wallacea - islands in present-day Eastern Indonesia and Timor-Leste that were never part of the Sunda or Sahul continental shelves - has been shaped by complex interactions between migrating Austronesian farmers and indigenous hunter-gatherer communities. Here, we provide new insights into this region’s demographic history based on genome-wide data from 16 ancient individuals (2600-250 yrs BP) from islands of the North Moluccas, Sulawesi, and East Nusa Tenggara. While the ancestry of individuals from the northern islands fit earlier views of contact between groups related to the Austronesian expansion and the first colonization of Sahul, the ancestry of individuals from the southern islands revealed additional contributions from Mainland Southeast Asia, which seems to predate the Austronesian admixture in the region. Admixture time estimates for the oldest individuals of Wallacea are closer to archaeological estimates for the Austronesian arrival into the region than are admixture time estimates for present-day groups. The decreasing trend in admixture times exhibited by younger individuals supports a scenario of multiple or continuous admixture involving Papuan- and Asian-related groups. Our results clarify previously debated times of admixture and suggest that the Neolithic dispersals into Island Southeast Asia are associated with the spread of multiple genetic ancestries.
