## Supplementary tables for "Ancient genomes from the last three millennia support multiple human dispersals into Wallacea"

### Sheet: Table S1
Table S1 – Admixture times estimated in previous studies based on present-day populations from the North Moluccas, Sulawesi and East Nusa Tenggara. For comparison, all estimates are presented assuming 29 years per generation.
	publication	Xu et al., 2012	Xu et al., 2012	Lipson et al., 2014	Hudjashov et al., 2017	Hudjashov et al., 2017
	method	AIMs*	Wavelets	ALDER	GLOBETTROTER**	MALDER***
	snp array	Pan-Asian	Affymetrics 6.0	Affymetrics 6.0	Affymetrics Axiom Human Origin	Affymetrics Axiom Human Origin
region	population
North Moluccas	Hiri, Ternate		3016	1363
Sulawesi	Toraja	5926
Sulawesi	undefined				1332	1346
East Nusa Tenggara	Kambera	4738.6
East Nusa Tenggara	Manggarai (RA)	4411.48
East Nusa Tenggara	Manggarai (SO)	4106.4
East Nusa Tenggara	Lamaholot	4037.96
East Nusa Tenggara	Lembata	3510.16			1912.84	2440.06
East Nusa Tenggara	Alor	3622.68				1146.37
East Nusa Tenggara	Alor, Timor, Flores, Roti		4756	1450
East Nusa Tenggara	Alor, Pantar				1619.94
East Nusa Tenggara	Flores Bama				1878.91	2182.25
East Nusa Tenggara	Flores Bena				2173.84	2259.97
East Nusa Tenggara	Flores Rampasasa				2181.09
East Nusa Tenggara	Sumba				2170.94
East Nusa Tenggara	Pantar					1475.52
*uses ancestry informative markers (AIMs) to estimate the population recombination parameter
**reported values correspond to the author’s “regional” analysis
***reported values for successful tests, using Papua New Guinea and Kankanaey as references (Table S6A of Hudjashov et al., 2017)

### Sheet: Table S2
Table S2 – Archaeological information and ancient DNA statistics for 1240K capture libraries, mtDNA genomes and Y chromosome SNP data
	Archaeological information				1240K capture libraries							mtDNA genomes						Y Chromosome
Sample name	Site	Archaeological ID	Element	C14 Lab ID	Specimen ID	Library ID	Library Type	Genetic sex	Contamination ANGSD (X chr in males)	% Damage 1st base 5’	Average fragment size	number of reads	mean coverage	std coverage	haplogroup	haplogroup quality	proportion of contamination (contamMix)	mean coverage	haplogroup
AMA001	Aru Manara	B4/7	Petrous	MAMS-38991	AMA001.B	AMA001.B0101	dsUDG-half	XY	0.0019 +/- 2.92E-03	11	55.01	4279	12.6	7	B4a1a1	0.8591	19.04% (13.57-27.19%)	0.0536027	C1b1a2b
AMA003008		C5/3-6/C5/5	Petrous	MAMS-38992 / MAMS-34579	AMA003, AMA008	AMA003.A0101, AMA008.A0101	dsUDG-half	XX	n/a	13	51.35	27170	82.8	36	Q1d	0.9644	2.2% (1.42-3.11%)	n/a	n/a
AMA004		B4/6	Petrous	MAMs-38993	AMA004.AB	AMA004.A0101, AMA004.B0101	dsUDG-half	XX	n/a	18	56.745	155963	526.6	214	M73a	0.9404	2.29% (1.65-3.12%)	n/a	n/a
AMA005		B4/8	Petrous	MAMS-34578	AMA005	AMA005.A0101	dsUDG-half	XX	n/a	8	45.78	2928	8.1	5	B4a1a1	0.8458	10.4% (5.65-19.07%)	n/a	n/a
AMA009		C5/4	Petrous	MAMS-38994	AMA009.AB	AMA009.A0101, AMA009.B0101	dsUDG-half	XX	n/a	15	55.49	177778	603.6	225	Q1d	0.8977	2.01% (1.42-2.69%)	n/a	n/a
TanjungPinang1	Tanjung Pinang	TanjungPinang1	Molar	ANU-8439	SP4072	D1824	ssNon-UDG	XY	0.0101 +/- 4.35E-03	43	57.35	186273	617.6	153	Q	0.811	4.33% (3.39-5.48%)	0.219056	S1d1~
TanjungPinang2		TanjungPinang2	Cranial Fragment	n/a	SP4073	D1825	ssNon-UDG	XY	0.0062 +/- 3.76E-03	46	52.48	195594	616.1	157	Q1	0.9125	2.94% (2.01-4.47%)	0.249709	O2a2b2a2b2
TanjungPinang4		Tanjung Pinang4	Maxillar Fragment	n/a	SP4074	D1826	ssNon-UDG	XY	0.0147 +/- 4.41E-03	47	51.93	187876	579.7	155	Q	0.8105	3.84% (2.88-5.26%)	0.212437	S1a1b1d2b~
TanjungPinang6		TanjungPinang6	Molar	n/a	SP4075	D1875	ssNon-UDG	XY	0.0105 +/- 3.36E-03	42	57.07	274011	898.9	199	B4a1a	0.8754	2.22% (1.1-4.92%)	0.398991	O2a2b2a2b2
Uattamdi1	Gua Uattamdi	E4 B4	Cranial Fragment	OxA-35201	SP4071	D1823	ssNon-UDG	XY	0.0108 +/- 6.44E-01	41	58.74	192053	639	152	E1a1a1	0.9742	1.9% (1.16-3.08%)	0.234711	O1a2a1
TOP002	Topogaro I	TP2/5	Petrous	MAMS-34585	TOP002	TOP002.A0101	dsUDG-half	XY	0.0024 +/- 1.61E-03	4	48.6	27038	100	22	E2a	0.9693	0.55% (0.29-1.05%)	0.196686	O2a2a1a2a2
TOP004		TP2/3	Petrous	MAMS-34586	TOP004	TOP004.A0101	dsUDG-half	XY	0.0028 +/- 3.28E-03	4	48.96	3245	12.5	5	E2a	0.9693	0.4% (0.05-2.48%)	0.0390051	M1a
KMO001	Komodo	Burial1	Petrous	MAMS-40602	KMO001	KMO001.A0101	dsUDG-half	XX	n/a	19	48.99	9795	25.2	9	B4a1a1	0.8865	1.67% (0.47-3.91%)	n/a	n/a
LIA001002	Liang Bua	Burial 1/Burial 2	Petrous	Wk-51763	LIA001, LIA002	LIA001002.A0101	dsUDG-half	XX	n/a	14	57.55	13435	42.3	17	M17a	0.9546	2.44% (1.54-3.73%)	n/a	n/a
LIT001	Liang Toge	Burial 12	Petrous	MAMS-40606	LIT001	LIT001.A0101	dsUDG-half	XX	n/a	17	54.83	7620	21.5	10	E1a2+(16261)	0.9639	1.02% (0.3-2.71%)	n/a	n/a
JAB001	Jareng Bori	Test Pit A burial	Petrous	MAMS-40607	JAB001	JAB001.A0101	dsUDG-half	XX	n/a	12	62.46	28952	100.1	7	M7b1a2a1	0.9729	0.75% (0.48-1.13%)	n/a	n/a
median									0.0081965		54.92						0.0221

### Sheet: Table S3
Table S3 – qpAdm results for two- and three-wave models. The highest p-value for each group is highlighted in bold. Results for rejected models (see methods) are shown in grey.
				Two-wave model (Papuan + Kankanaey)					Three-wave model (Papuan + Kankanaey + Mlabri)
group		Island	region	p-value	Papuan	SE	Kankanaey	SE	p-value	Papuan	SE	Kankanaey	SE	Mlabri	SE
Ancient	Aru Manara 2150BP	Morotai	North Moluccas	0.714302	0.317	0.01	0.683	0.012	0.459581	0.315	0.013	0.669	0.038	0.016	0.041
	AruManara 950BP	Morotai	North Moluccas	0.120948	0.542	0.018	0.458	0.018	0.0439847	0.543	0.02	0.494	0.058	-0.036	0.063
	Tanjung Pinang 2100BP	Morotai	North Moluccas	0.10475	0.376	0.01	0.624	0.01	0.0451087	0.372	0.011	0.596	0.033	0.032	0.036
	Uattamdi 1900BP	Kayoa	North Moluccas	0.303377	0.315	0.018	0.685	0.018	0.167816	0.319	0.02	0.688	0.057	-0.007	0.063
	All		North Moluccas	0.057	0.375	0.008	0.625	0.008	0.0188701	0.373	0.008	0.609	0.026	0.018	0.028
	Topogaro_250BP	Sulawesi	Sulawesi	0.213668	0.176	0.017	0.824	0.017	0.257307	0.167	0.01	0.747	0.053	0.086	0.057
	Komodo 750BP	Komodo	East Nusa Tenggara	0.000189313	0.395	0.03	0.605	0.03	0.0142165	0.339	0.03	0.295	0.103	0.366	0.117
	Liang Bua 2600BP	Flores	East Nusa Tenggara	2.38103e-20	0.255	0.02	0.745	0.02	0.0885576	0.191	0.02	0.258	0.064	0.552	0.069
	Liang Toge 850BP	Flores	East Nusa Tenggara	0.0741553	0.499	0.018	0.501	0.018	0.218593	0.481	0.02	0.385	0.059	0.133	0.063
	Jareng Bori 450BP	Pantar	East Nusa Tenggara	0.199244	0.575	0.01	0.425	0.017	0.231338	0.56	0.019	0.348	0.057	0.092	0.062
	All		East Nusa Tenggara	1.05433e-14	0.432	0.011	0.568	0.011	0.0562934	0.399	0.012	0.326	0.037	0.275	0.04
Present-day	Hiri	Hiri	North Moluccas	0.00794573	0.362	0.009	0.638	0.009	0.12408	0.35	0.01	0.561	0.027	0.088	0.029
	Ternate	Ternate	North Moluccas	0.0162089	0.422	0.012	0.578	0.012	0.0420014	0.41	0.013	0.496	0.037	0.094	0.04
	All		North Moluccas	0.0034	0.381	0.008	0.619	0.008	0.07178	0.369	0.009	0.543	0.025	0.088	0.027
	Sulawesi	Sulawesi	Sulawesi	1.39523e-20	0.168	0.008	0.832	0.008	0.086138	0.133	0.008	0.601	0.023	0.266	0.027
	Bajo	Sulawesi	Sulawesi	1.52675e-51	0.131	0.01	0.869	0.01	0.100306	0.083	0.01	0.443	0.033	0.474	0.036
	All		Sulawesi	3.46176e-51	0.134	0.866	0.009	0.009	0.11679	0.09	0.009	0.469	0.03	0.442	0.033
	Sumba	Sumba	East Nusa Tenggara	6.10136e-32	0.319	0.007	0.681	0.007	0.00582181	0.286	0.007	0.429	0.023	0.284	0.025
	Flores Bama	Flores	East Nusa Tenggara	7.06347e-11	0.477	0.007	0.523	0.007	0.0201946	0.452	0.007	0.383	0.022	0.165	0.024
	Flores Rampasasa	Flores	East Nusa Tenggara	4.78382e-51	0.345	0.009	0.655	0.009	0.376283	0.288	0.01	0.269	0.029	0.443	0.032
	Flores Bena	Flores	East Nusa Tenggara	3.75083e-27	0.478	0.008	0.522	0.008	0.0362195	0.431	0.009	0.304	0.024	0.265	0.027
	Lembata	Lembata	East Nusa Tenggara	3.21662e-10	0.504	0.006	0.496	0.006	0.00156448	0.485	0.007	0.378	0.021	0.137	0.023
	Pantar	Pantar	East Nusa Tenggara	4.17079e-06	0.585	0.006	0.415	0.006	0.0346864	0.57	0.007	0.328	0.019	0.102	0.021
	Alor (1)	Alor	East Nusa Tenggara	0.0177465	0.56	0.013	0.44	0.013	0.601175	0.547	0.014	0.364	0.041	0.089	0.045
	Alor (2)	Alor	East Nusa Tenggara	0.000273607	0.622	0.006	0.378	0.006	0.0661193	0.608	0.007	0.303	0.019	0.089	0.022
	Timor (1)	Timor	East Nusa Tenggara	0.00186407	0.507	0.011	0.493	0.011	0.0272651	0.488	0.012	0.387	0.036	0.125	0.04
	Timor (2)	Timor	East Nusa Tenggara	6.40617e-09	0.471	0.006	0.529	0.006	0.0108044	0.455	0.006	0.43	0.018	0.115	0.02
	Roti	Roti	East Nusa Tenggara	0.0030889	0.304	0.01	0.696	0.01	0.56484	0.287	0.011	0.57	0.033	0.142	0.036
	All		East Nusa Tenggara	2.17741e-14	0.439	0.006	0.561	0.006	0.044665	0.421	0.006	0.421	0.019	0.158	0.02
(1) sample genotyped on the Affymetrix 6.0 array
(2) sample genotyped on the Affymetrix Axiom Genome-Wide Human array

### Sheet: Table S4
Table S4 – Individual ancestry proportions used in the Admixture History Graph (AHG) analysis, based on the DyStruct results of Figure S2C
		Ancestry component
group	region	yellow	blue	mango	red
Aru Manara 2150BP	North Moluccas	0.47981	0.238057	0.234084
Aru Manara 2150BP	North Moluccas	0.593047	0.177969	0.21225
Aru Manara 2150BP	North Moluccas	0.516826	0.243899	0.196916
Aru Manara 2150BP	North Moluccas	0.567409	0.198279	0.154153
Aru Manara 950BP	North Moluccas	0.34675	0.362262	0.106773
Tanjung Pinang 2100BP	North Moluccas	0.469002	0.252195	0.130143
Tanjung Pinang 2100BP	North Moluccas	0.472567	0.236611	0.170468
Tanjung Pinang 2100BP	North Moluccas	0.517489	0.239699	0.183769
Tanjung Pinang 2100BP	North Moluccas	0.515218	0.201373	0.21826
Uattamdi 1900BP	North Moluccas	0.478297	0.175708	0.20122
Hiri	North Moluccas	0.445197	0.242496	0.149411
Hiri	North Moluccas	0.445163	0.216982	0.151995
Hiri	North Moluccas	0.364307	0.285014	0.152672
Hiri	North Moluccas	0.466989	0.227967	0.149304
Hiri	North Moluccas	0.486233	0.227829	0.143189
Hiri	North Moluccas	0.438016	0.25629	0.164863
Ternate	North Moluccas	0.405788	0.26572	0.156275
Ternate	North Moluccas	0.376191	0.301972	0.153217
Ternate	North Moluccas	0.423304	0.244659	0.162061
Jareng Bori 450BP	East Nusa Tenggara	0.285658	0.345715	0.0668723	0.104503
Komodo 750BP	East Nusa Tenggara	0.275071	0.184082	0.0169634	0.356414
Liang Bua 2600BP	East Nusa Tenggara	0.231875	0.0855001	0.0523564	0.483301
Liang Toge 850BP	East Nusa Tenggara	0.338214	0.307503	0.0922592	0.0914573
Alor	East Nusa Tenggara	0.334365	0.373383	0.0325839	0.0547428
Alor	East Nusa Tenggara	0.283618	0.361419	0.0692976	0.0782719
Flores	East Nusa Tenggara	0.338482	0.259913	0.0676643	0.100169
Roti	East Nusa Tenggara	0.497995	0.153803	0.100306	0.107911
Roti	East Nusa Tenggara	0.471478	0.179842	0.0919356	0.146148
Roti	East Nusa Tenggara	0.469787	0.185173	0.10282	0.135478
Roti	East Nusa Tenggara	0.371049	0.224386	0.082919	0.177476
Timor	East Nusa Tenggara	0.343449	0.31563	0.0872406	0.0938233
Timor	East Nusa Tenggara	0.321101	0.32529	0.0819724	0.0739587
Timor	East Nusa Tenggara	0.370349	0.340604	0.0513097	0.0870513

### Sheet: Table S5
Table S5 – Individual ancestry proportions used in the Admixture History Graph (AHG) analysis, based on the DyStruct results of Figure S2D
		Ancestry component
group	region	yellow	blue	mango	red
Aru Manara 2150BP	North Moluccas	0.53103	0.243166	0.193348
Aru Manara 2150BP	North Moluccas	0.529859	0.186453	0.240146
Aru Manara 2150BP	North Moluccas	0.509222	0.263265	0.196389
Aru Manara 2150BP	North Moluccas	0.434762	0.200792	0.197899
Aru Manara 950BP	North Moluccas	0.362008	0.395267	0.12747
Tanjung Pinang 2100BP	North Moluccas	0.439153	0.275356	0.160671
Tanjung Pinang 2100BP	North Moluccas	0.443189	0.306128	0.150251
Tanjung Pinang 2100BP	North Moluccas	0.43719	0.285782	0.215384
Tanjung Pinang 2100BP	North Moluccas	0.536329	0.211098	0.179799
Uattamdi 1900BP	North Moluccas	0.397736	0.205456	0.185652
Jareng Bori 450BP	East Nusa Tenggara	0.345564	0.450994	0.0349245	0.131416
Komodo 750BP	East Nusa Tenggara	0.330086	0.248971	0.0408365	0.320078
Liang Bua 2600BP	East Nusa Tenggara	0.285163	0.118529	0.0372396	0.469431
Liang Toge 850BP	East Nusa Tenggara	0.365914	0.414814	0.0575038	0.113114
Alor	East Nusa Tenggara	0.357545	0.48207	0.0479776	0.0283151
Alor	East Nusa Tenggara	0.297008	0.478428	0.033255	0.0922201
Alor	East Nusa Tenggara	0.331431	0.480937	0.0226534	0.0769157
Alor	East Nusa Tenggara	0.305733	0.517567	0.0123201	0.0458805
Alor	East Nusa Tenggara	0.392688	0.404109	0.0383639	0.0976489
Alor	East Nusa Tenggara	0.309565	0.542044	0.0120747	0.0370114
Alor	East Nusa Tenggara	0.32314	0.465598	0.0289013	0.0753216
Alor	East Nusa Tenggara	0.334677	0.494411	0.0133672	0.086201
Alor	East Nusa Tenggara	0.311152	0.514312	0.0298375	0.0500462
Alor	East Nusa Tenggara	0.326587	0.461511	0.0323419	0.0849328
Alor	East Nusa Tenggara	0.323455	0.486937	0.0297934	0.0581794
Alor	East Nusa Tenggara	0.329951	0.430327	0.0481856	0.0943722
Alor	East Nusa Tenggara	0.301713	0.491873	0.0197933	0.0681678
Alor	East Nusa Tenggara	0.358744	0.482592	0.0335987	0.0491512
Alor	East Nusa Tenggara	0.285776	0.51137	0.0423535	0.070515
Alor	East Nusa Tenggara	0.274112	0.516435	0.03863	0.0394284
Alor	East Nusa Tenggara	0.283329	0.557973	0.0168854	0.0532367
Alor	East Nusa Tenggara	0.344225	0.449046	0.0199403	0.0910478
Alor	East Nusa Tenggara	0.292954	0.508586	0.0363679	0.0673358
Alor	East Nusa Tenggara	0.337845	0.474443	0.00432673	0.0708544
Alor	East Nusa Tenggara	0.345778	0.478339	0.0289433	0.0775313
Alor	East Nusa Tenggara	0.328635	0.493009	0.0297106	0.0344409
Alor	East Nusa Tenggara	0.273799	0.606314	0.0104252	0.0161213
Flores Bama	East Nusa Tenggara	0.404882	0.351423	0.0351548	0.15344
Flores Bama	East Nusa Tenggara	0.411543	0.321014	0.0445094	0.146543
Flores Bama	East Nusa Tenggara	0.421726	0.354106	0.0178295	0.109202
Flores Bama	East Nusa Tenggara	0.380029	0.346453	0.0558221	0.150849
Flores Bama	East Nusa Tenggara	0.410842	0.356098	0.037859	0.148324
Flores Bama	East Nusa Tenggara	0.411742	0.340969	0.0366265	0.107662
Flores Bama	East Nusa Tenggara	0.362048	0.365328	0.0449175	0.160661
Flores Bama	East Nusa Tenggara	0.374784	0.326761	0.0419548	0.144429
Flores Bama	East Nusa Tenggara	0.401055	0.366543	0.0282419	0.149782
Flores Bama	East Nusa Tenggara	0.40264	0.342745	0.0449719	0.138513
Flores Bama	East Nusa Tenggara	0.396007	0.395491	0.0614731	0.0989165
Flores Bama	East Nusa Tenggara	0.43333	0.35827	0.040076	0.0982243
Flores Bama	East Nusa Tenggara	0.396535	0.348462	0.0424011	0.129816
Flores Bama	East Nusa Tenggara	0.397139	0.355532	0.024753	0.128521
Flores Bama	East Nusa Tenggara	0.392948	0.346791	0.0610739	0.108345
Flores Bama	East Nusa Tenggara	0.398866	0.360033	0.0437299	0.142623
Flores Bama	East Nusa Tenggara	0.377086	0.371684	0.0317162	0.127573
Flores Bama	East Nusa Tenggara	0.416988	0.352389	0.0588834	0.127472
Flores Bama	East Nusa Tenggara	0.376825	0.327189	0.0730099	0.139633
Flores Bama	East Nusa Tenggara	0.36842	0.378952	0.0406908	0.131377
Flores Bama	East Nusa Tenggara	0.406438	0.357421	0.0340193	0.132087
Flores Bama	East Nusa Tenggara	0.404529	0.346394	0.0389022	0.135425
Flores Bama	East Nusa Tenggara	0.412318	0.358877	0.0519672	0.121331
Flores Bama	East Nusa Tenggara	0.436992	0.331992	0.0455814	0.118553
Flores Bama	East Nusa Tenggara	0.384071	0.340359	0.0528751	0.139288
Flores Bama	East Nusa Tenggara	0.420405	0.375675	0.0353747	0.122575
Flores Bama	East Nusa Tenggara	0.386544	0.335067	0.051829	0.128164
Flores Bama	East Nusa Tenggara	0.36648	0.339917	0.0530176	0.136896
Flores Bena	East Nusa Tenggara	0.34172	0.309197	0.0166716	0.2458
Flores Bena	East Nusa Tenggara	0.3427	0.314137	0.0295263	0.231113
Flores Bena	East Nusa Tenggara	0.306647	0.323383	0.00439782	0.275912
Flores Bena	East Nusa Tenggara	0.323741	0.335833	0.0254036	0.272849
Flores Bena	East Nusa Tenggara	0.333612	0.356028	0.0123238	0.248392
Flores Bena	East Nusa Tenggara	0.36662	0.349292	0.00516069	0.192254
Flores Bena	East Nusa Tenggara	0.363063	0.317117	0.00302673	0.252102
Flores Bena	East Nusa Tenggara	0.313104	0.327719	0.0119759	0.272551
Flores Bena	East Nusa Tenggara	0.330228	0.340106	0.0336284	0.245141
Flores Bena	East Nusa Tenggara	0.309934	0.344182	0.0201863	0.289911
Flores Bena	East Nusa Tenggara	0.337643	0.353932	0.00887783	0.239498
Flores Bena	East Nusa Tenggara	0.368639	0.30843	0.00694055	0.213739
Flores Bena	East Nusa Tenggara	0.33265	0.335429	0.0203569	0.222531
Flores Bena	East Nusa Tenggara	0.335602	0.346533	0.0100424	0.253763
Flores Bena	East Nusa Tenggara	0.354315	0.342799	0.000277289	0.235291
Flores Bena	East Nusa Tenggara	0.300635	0.344671	0.0303475	0.249509
Flores Bena	East Nusa Tenggara	0.33267	0.313626	0.0108068	0.2814
Flores Bena	East Nusa Tenggara	0.344757	0.317436	0.0234121	0.258773
Flores Bena	East Nusa Tenggara	0.291377	0.332204	0.00827883	0.285759
Flores Bena	East Nusa Tenggara	0.32857	0.336042	0.0225833	0.269079
Flores Bena	East Nusa Tenggara	0.340276	0.336334	0.0198419	0.243296
Flores Bena	East Nusa Tenggara	0.31761	0.311838	0.0171518	0.275213
Flores Bena	East Nusa Tenggara	0.338832	0.336009	0.0192814	0.25829
Flores Bena	East Nusa Tenggara	0.313655	0.348467	0.0148633	0.251295
Flores Bena	East Nusa Tenggara	0.32605	0.325664	0.0325138	0.252291
Flores Rampasasa	East Nusa Tenggara	0.322457	0.214528	0.0134758	0.36019
Flores Rampasasa	East Nusa Tenggara	0.366644	0.225848	0.0358665	0.297163
Flores Rampasasa	East Nusa Tenggara	0.316162	0.215913	0.0557459	0.332429
Flores Rampasasa	East Nusa Tenggara	0.27924	0.217955	0.0692234	0.369034
Flores Rampasasa	East Nusa Tenggara	0.316531	0.196763	0.0409527	0.356223
Flores Rampasasa	East Nusa Tenggara	0.303698	0.231668	0.0487001	0.351121
Flores Rampasasa	East Nusa Tenggara	0.334151	0.197569	0.0245281	0.371728
Flores Rampasasa	East Nusa Tenggara	0.321738	0.209403	0.0326403	0.350723
Flores Rampasasa	East Nusa Tenggara	0.300374	0.21987	0.0610665	0.366777
Flores Rampasasa	East Nusa Tenggara	0.278947	0.233049	0.0391412	0.384903
Flores Rampasasa	East Nusa Tenggara	0.322678	0.2019	0.0420183	0.360866
Lembata	East Nusa Tenggara	0.305468	0.320748	0.0594254	0.213992
Lembata	East Nusa Tenggara	0.379459	0.392237	0.0235163	0.098795
Lembata	East Nusa Tenggara	0.408793	0.409181	0.0236302	0.090257
Lembata	East Nusa Tenggara	0.376278	0.36588	0.0411997	0.1079
Lembata	East Nusa Tenggara	0.40179	0.382809	0.00828068	0.115512
Lembata	East Nusa Tenggara	0.401053	0.350667	0.0248857	0.120169
Lembata	East Nusa Tenggara	0.524616	0.212646	0.0627895	0.142739
Lembata	East Nusa Tenggara	0.386795	0.371525	0.0596629	0.0949896
Lembata	East Nusa Tenggara	0.382104	0.365816	0.0325321	0.12714
Lembata	East Nusa Tenggara	0.410781	0.303413	0.0656385	0.154236
Lembata	East Nusa Tenggara	0.382133	0.388418	0.0467211	0.0921552
Lembata	East Nusa Tenggara	0.383977	0.363462	0.0359019	0.145126
Lembata	East Nusa Tenggara	0.392754	0.381916	0.0342455	0.0999994
Lembata	East Nusa Tenggara	0.336607	0.379862	0.0576971	0.0984401
Lembata	East Nusa Tenggara	0.381162	0.380204	0.0183686	0.112145
Lembata	East Nusa Tenggara	0.357768	0.35627	0.0444017	0.135815
Lembata	East Nusa Tenggara	0.347185	0.371108	0.058967	0.139685
Lembata	East Nusa Tenggara	0.413089	0.371747	0.0368417	0.0843225
Lembata	East Nusa Tenggara	0.40449	0.3918	0.0478933	0.0576715
Lembata	East Nusa Tenggara	0.375612	0.370037	0.0206101	0.112716
Lembata	East Nusa Tenggara	0.36412	0.370021	0.041139	0.125348
Lembata	East Nusa Tenggara	0.383526	0.412909	0.0328672	0.105652
Lembata	East Nusa Tenggara	0.381636	0.362096	0.0367405	0.113651
Lembata	East Nusa Tenggara	0.412587	0.368987	0.0419805	0.0784914
Lembata	East Nusa Tenggara	0.381355	0.381365	0.0437897	0.0910054
Lembata	East Nusa Tenggara	0.399709	0.381109	0.0326923	0.0926271
Lembata	East Nusa Tenggara	0.402276	0.37611	0.049639	0.0838629
Pantar	East Nusa Tenggara	0.34631	0.486504	0.0344218	0.0510859
Pantar	East Nusa Tenggara	0.340699	0.478519	0.0367589	0.0502191
Pantar	East Nusa Tenggara	0.304573	0.478182	0.0171654	0.0668797
Pantar	East Nusa Tenggara	0.334952	0.462645	0.0158914	0.0703361
Pantar	East Nusa Tenggara	0.342222	0.40086	0.0523062	0.11691
Pantar	East Nusa Tenggara	0.365959	0.448172	0.0324625	0.0592054
Pantar	East Nusa Tenggara	0.32307	0.48633	0.0380969	0.059014
Pantar	East Nusa Tenggara	0.341788	0.470026	0.0330917	0.0846028
Pantar	East Nusa Tenggara	0.350848	0.41921	0.0481493	0.106673
Pantar	East Nusa Tenggara	0.377383	0.480701	0.0136407	0.0509994
Pantar	East Nusa Tenggara	0.338337	0.430434	0.0259082	0.0954361
Pantar	East Nusa Tenggara	0.32884	0.490984	0.0296572	0.0553348
Pantar	East Nusa Tenggara	0.35288	0.452564	0.0252717	0.07282
Pantar	East Nusa Tenggara	0.294318	0.475755	0.0541709	0.0978364
Pantar	East Nusa Tenggara	0.343843	0.463077	0.0290525	0.0588533
Pantar	East Nusa Tenggara	0.3421	0.49027	0.0193693	0.0637585
Pantar	East Nusa Tenggara	0.372509	0.456374	0.0275469	0.0642854
Pantar	East Nusa Tenggara	0.329148	0.47677	0.0288795	0.094226
Pantar	East Nusa Tenggara	0.365026	0.44426	0.0226609	0.080585
Pantar	East Nusa Tenggara	0.309891	0.48112	0.0296601	0.0607211
Pantar	East Nusa Tenggara	0.346879	0.479708	0.0302787	0.0524729
Pantar	East Nusa Tenggara	0.37755	0.478128	0.0399965	0.0364669
Pantar	East Nusa Tenggara	0.336624	0.478418	0.0383017	0.0702909
Pantar	East Nusa Tenggara	0.326493	0.474247	0.0225112	0.0977437
Pantar	East Nusa Tenggara	0.384363	0.475067	0.0354661	0.0146387
Pantar	East Nusa Tenggara	0.353378	0.477221	0.0171883	0.0546406
Pantar	East Nusa Tenggara	0.350691	0.435492	0.036031	0.0780407
Sumba	East Nusa Tenggara	0.42843	0.211401	0.0418392	0.254171
Sumba	East Nusa Tenggara	0.439344	0.237605	0.0603383	0.217686
Sumba	East Nusa Tenggara	0.422925	0.233144	0.0650745	0.209224
Sumba	East Nusa Tenggara	0.472248	0.261487	0.0347612	0.204466
Sumba	East Nusa Tenggara	0.420729	0.236015	0.0592323	0.234318
Sumba	East Nusa Tenggara	0.440653	0.240976	0.0383593	0.264319
Sumba	East Nusa Tenggara	0.469099	0.22202	0.0379178	0.195531
Sumba	East Nusa Tenggara	0.488076	0.218926	0.0355688	0.191713
Sumba	East Nusa Tenggara	0.464364	0.225047	0.0677723	0.217585
Sumba	East Nusa Tenggara	0.456683	0.220515	0.0298679	0.219847
Sumba	East Nusa Tenggara	0.39606	0.222686	0.0621116	0.261473
Sumba	East Nusa Tenggara	0.460749	0.23433	0.0406628	0.238806
Sumba	East Nusa Tenggara	0.427726	0.218618	0.0455383	0.260998
Sumba	East Nusa Tenggara	0.450319	0.25795	0.0429679	0.21316
Sumba	East Nusa Tenggara	0.475406	0.232596	0.037878	0.210573
Sumba	East Nusa Tenggara	0.419202	0.242474	0.0685897	0.231637
Sumba	East Nusa Tenggara	0.458375	0.244933	0.0469363	0.205141
Sumba	East Nusa Tenggara	0.460295	0.214707	0.0576524	0.182712
Sumba	East Nusa Tenggara	0.457218	0.227243	0.0652245	0.233103
Sumba	East Nusa Tenggara	0.422819	0.250355	0.0365468	0.269911
Sumba	East Nusa Tenggara	0.443486	0.251592	0.048306	0.208677
Sumba	East Nusa Tenggara	0.442192	0.255794	0.0342084	0.226015
Sumba	East Nusa Tenggara	0.446199	0.222878	0.0421528	0.237823
Sumba	East Nusa Tenggara	0.45953	0.207521	0.0378324	0.218578
Sumba	East Nusa Tenggara	0.43658	0.229711	0.054477	0.208846
Sumba	East Nusa Tenggara	0.450203	0.242188	0.030231	0.208595
Sumba	East Nusa Tenggara	0.429692	0.230047	0.047936	0.24274
Sumba	East Nusa Tenggara	0.454869	0.240572	0.0689946	0.202002
Sumba	East Nusa Tenggara	0.463743	0.244833	0.0335592	0.21958
Sumba	East Nusa Tenggara	0.473852	0.224387	0.0419977	0.184165
Sumba	East Nusa Tenggara	0.432794	0.248389	0.0699091	0.2303
Sumba	East Nusa Tenggara	0.456713	0.219673	0.0569601	0.229897
Sumba	East Nusa Tenggara	0.447892	0.208339	0.0794813	0.226548
Sumba	East Nusa Tenggara	0.472369	0.227905	0.0152507	0.227639
Sumba	East Nusa Tenggara	0.442274	0.213621	0.0513609	0.252462
Sumba	East Nusa Tenggara	0.463917	0.228254	0.0760175	0.191261
Sumba	East Nusa Tenggara	0.465869	0.22881	0.0635762	0.212648
Sumba	East Nusa Tenggara	0.424326	0.218965	0.0642378	0.249219
Sumba	East Nusa Tenggara	0.417503	0.24006	0.0557515	0.24834
Sumba	East Nusa Tenggara	0.465222	0.23801	0.0543523	0.215088
Sumba	East Nusa Tenggara	0.454568	0.208104	0.0421029	0.209815
Sumba	East Nusa Tenggara	0.463884	0.231815	0.0288431	0.240056
Sumba	East Nusa Tenggara	0.450536	0.291583	0.0259062	0.15281
Sumba	East Nusa Tenggara	0.462691	0.228162	0.0315277	0.22781
Sumba	East Nusa Tenggara	0.420761	0.211126	0.0487522	0.228876
Sumba	East Nusa Tenggara	0.474788	0.237098	0.0447995	0.208425
Sumba	East Nusa Tenggara	0.477191	0.221507	0.0526584	0.221565
Sumba	East Nusa Tenggara	0.498453	0.239679	0.0560411	0.175114
Sumba	East Nusa Tenggara	0.460731	0.196096	0.0640834	0.213334
Sumba	East Nusa Tenggara	0.464263	0.241846	0.0408089	0.194767
Sumba	East Nusa Tenggara	0.473808	0.252832	0.0640136	0.177078
Sumba	East Nusa Tenggara	0.4633	0.227863	0.0196719	0.238918
Sumba	East Nusa Tenggara	0.480353	0.218208	0.0327941	0.223605
Sumba	East Nusa Tenggara	0.369474	0.217911	0.0762737	0.2658
Sumba	East Nusa Tenggara	0.466935	0.243095	0.0258844	0.203754
Timor	East Nusa Tenggara	0.349122	0.341761	0.044936	0.187891
Timor	East Nusa Tenggara	0.428071	0.354318	0.0757811	0.0623019
Timor	East Nusa Tenggara	0.437273	0.345255	0.049262	0.0876774
Timor	East Nusa Tenggara	0.433671	0.363349	0.0583348	0.0761014
Timor	East Nusa Tenggara	0.414828	0.373585	0.0384206	0.0749802
Timor	East Nusa Tenggara	0.376455	0.45753	0.036893	0.0627992
Timor	East Nusa Tenggara	0.456763	0.37975	0.0572847	0.0344805
Timor	East Nusa Tenggara	0.413417	0.3594	0.0609122	0.0792574
Timor	East Nusa Tenggara	0.442982	0.365793	0.0557089	0.0447725
Timor	East Nusa Tenggara	0.389559	0.350945	0.0596667	0.113471
Timor	East Nusa Tenggara	0.41152	0.343299	0.0344108	0.0991718
Timor	East Nusa Tenggara	0.382727	0.444883	0.0322468	0.0400709
Timor	East Nusa Tenggara	0.377413	0.461907	0.0319848	0.0634164
Timor	East Nusa Tenggara	0.3626	0.451417	0.0450678	0.0660266
Timor	East Nusa Tenggara	0.355712	0.46751	0.0368651	0.067261
Timor	East Nusa Tenggara	0.392919	0.40834	0.0488505	0.046835
Timor	East Nusa Tenggara	0.401574	0.373072	0.0589569	0.0756182
Timor	East Nusa Tenggara	0.467691	0.357579	0.0420111	0.0507878
Timor	East Nusa Tenggara	0.36717	0.407074	0.0636392	0.0669965
Timor	East Nusa Tenggara	0.451053	0.332115	0.04177	0.0733157
Timor	East Nusa Tenggara	0.430816	0.351271	0.031498	0.105743
Timor	East Nusa Tenggara	0.393754	0.367993	0.0576491	0.089392
Timor	East Nusa Tenggara	0.399905	0.377321	0.0737973	0.0975567
Timor	East Nusa Tenggara	0.453024	0.361774	0.0380616	0.0793276
Timor	East Nusa Tenggara	0.454997	0.357822	0.0315002	0.0844079
Timor	East Nusa Tenggara	0.423539	0.355523	0.0909809	0.0804925
Timor	East Nusa Tenggara	0.398183	0.356108	0.025589	0.0736615
Timor	East Nusa Tenggara	0.455883	0.356852	0.0324076	0.0694033
Timor	East Nusa Tenggara	0.398227	0.371885	0.0475503	0.0925018
Timor	East Nusa Tenggara	0.428228	0.343725	0.0455957	0.0923786
Timor	East Nusa Tenggara	0.446743	0.279663	0.0497361	0.125899
Timor	East Nusa Tenggara	0.464607	0.357392	0.0190502	0.0776409
Timor	East Nusa Tenggara	0.422752	0.363834	0.0457931	0.0731728
Timor	East Nusa Tenggara	0.417426	0.363023	0.0671637	0.101427

### Sheet: Table S6
Table S6 – Results of the Admixture History Graph (AHG) analysis
a) based on the DyStruct results of Figure S1C
	East Nusa Tenggara*	East Nusa Tenggara**	North Moluccas
	A = yellow; B = blue; C = red	A = yellow+mango; B = blue; C = red	A = yellow; B = blue; C = mango
cov(log(A/B),log(C))	0.170925	0.165064	0.0375404
cov(log(A/C),log(B))	0.210867	0.211898	0.000780017
cov(log(B/C),log(A))	0.0399423	0.0468342	-0.0367604
Inferred order of Mixture	Papuan + Southeast Asian, followed by Austronesian	Papuan + Southeast Asian, followed by Austronesian	Austronesian (yellow) + Austronesian (mango), followed by Papuan
b) based on the DyStruct results of Figure S1D
	East Nusa Tenggara*	East Nusa Tenggara**	North Moluccas
	A = yellow; B = blue; C = red	A = yellow+mango; B = blue; C = red	A = yellow; B = blue; C = mango
cov(log(A/B),log(C))	0.16201	0.163033	0.0473934
cov(log(A/C),log(B))	0.129778	0.127491	0.0152281
cov(log(B/C),log(A))	-0.0322324	-0.035543	-0.0321653
Inferred order of Mixture	Papuan + Southeast Asian, followed by Austronesian	Papuan + Southeast Asian, followed by Austronesian	Austronesian (yellow) + Austronesian (mango), followed by Papuan
*assuming that the Austronesian ancestry is composed of the yellow component
**assuming that the Austronesian ancestry is composed of the yellow and mango components

### Sheet: Table S7
Table S7 – Radiocarbon dates and quality collagen indicators.
sample name	region	C14 Lab ID1	Material	C14 age (years)	C14 SD (years)	d13C	d15N	%C	%N	C:N ratio	collagen yeild (%)	68% prob (cal BP)	95% prob (cal BP)
AMA001	North Moluccas	MAMS-38991	Human Bone Collagen	2257.61	30.1094	-18.6302		20.3		3.24429	0.316412	2337 – 2185	2346 – 2159
AMA003	North Moluccas	MAMS-38992	Human Bone Collagen	2129.73	23.9947	-19.4321		21.1187		2.76428	2.48039	2149 – 2063	2296 – 2008
AMA004	North Moluccas	MAMs-38993	Human Bone Collagen	2009.27	23.6286	-17.4927		29.6		3.19753	0.545606	1990 – 1934	2003 – 1895
AMA009	North Moluccas	MAMS-38994	Human Bone Collagen	967.512	20.0035	-18.4528		33.7493		2.85689	4.73473	926 – 804	930 – 799
AMA005	North Moluccas	MAMS-34578	Human Bone Collagen	no collagen preservation
AMA008	North Moluccas	MAMS-34585	Human Bone Collagen	2164	26	-12.9		21.1		3.2	0.7	2300 – 2122	2307 – 2065
TOP001	Sulawesi	MAMS-34580	Human Bone Collagen	211	24	-8.7		29		3.2	3.6	296 – 0	302 – 0
TOP002	Sulawesi	MAMS-34581	Human Bone Collagen	324	24	-8.3		37.9		3.2	5.6	433 – 316	463 – 307
KMO001	East Nusa Tenggara	MAMS-40602	Human Bone Collagen	726	19	-11.6		15.9		1.8	1.7	680 – 668	687 – 661
LIT001	East Nusa Tenggara	MAMS-40606	Human Bone Collagen	861	20	-16.5		31.2		2.9	2.7	783 – 743	829 – 728
JAB001	East Nusa Tenggara	MAMS-40607	Human Bone Collagen	457	19	-21.8		31.1		2.6	5.9	517 – 504	527 – 498
LIA001	East Nusa Tenggara	Wk-51763	Human Bone Collagen	2588	23	-14.85	9.73	42.95	14.77	3.4	0.35	2469 – 2299	2519 – 2149
TanjungPinang1	North Moluccas	ANU-8439	Human Bone apatite	2090	180	-12						2315 – 1869	2498 – 1687
Uattamdi1	North Moluccas	OxA-35201	Human Bone Collagen	1915	27	-16.28	12.3	46.1		3.2	0.9	1618 – 1425	1697 – 1394
1 MAMS (Klaus-Tschira-Archäometrie- Zentrum, Heidelberg, Germany); Wk (Waikato Radiocarbon Dating Laboratory, Hamilton, New Zealand); ANU (The Australian National University, Canberra, Australia); OxA (Oxford Radiocarbon Accelerator Unit, Oxford, United Kindgom)
